# Short-term heritable variation overwhelms two hundred generations of mutational variance for metabolic traits in *Caenorhabditis elegans*

**DOI:** 10.1101/2020.02.05.935197

**Authors:** Charles F. Baer, Dan Hahn, Lindsay M Johnson, Olivia J Smith

## Abstract

Metabolic disorders have a large heritable component, and have increased over the past few generations. Genome-wide association studies of metabolic traits typically find a substantial unexplained fraction of total heritability, suggesting an important role of spontaneous mutation. An alternative explanation is that epigenetic effects contribute significantly to the heritable variation. Here we report a study designed to quantify the cumulative effects of spontaneous mutation on adenosine metabolism in the nematode *Caenorhabditis elegans*, including both the activity and concentration of two metabolic enzymes and the standing pools of their associated metabolites. The only prior studies on the effects of mutation on metabolic enzyme activity, in *Drosophila melanogaster*, found that total enzyme activity presents a mutational target similar to that of morphological and life-history traits. However, those studies were not designed to account for short-term heritable effects. We find that the short-term heritable variance for most traits is of similar magnitude as the variance among MA lines. This result suggests that the potential heritable effects of epigenetic variation in metabolic disease warrant additional scrutiny.
