## Supplementary material for "Short-term heritable variation overwhelms two hundred generations of mutational variance for metabolic traits in *Caenorhabditis elegans*": Raw data and readme file

### Sheet: Full Data
Random	Name	Line	Rep	Tr.num	Tr	Tech_Rep	Tot_Pro	ADK_act	ADA_act	Tub_Conc_ADA	ADA_Conc	Tub_Conc_ADK	ADK_Conc	AMP	Adenine	Adenosine	GMP	Guanine	Guanosine	Hypoxanthine	Uric_Acid	Xanthine	Inosine
174	PS1.2	1	2	1	PS	1	0.857837	0.01085	0.0024565					14.7697	0.163201	0.256459	4.58129	0.466289	0.268116	1.15407	9.30247	1.39887	0.268116
198	PS1.5	1	5	1	PS	1	0.653848	0.011175	0.00146495	0.186217	0.258926	0.212147	0.0753055	19.9741	0.198823	0.367058	4.72587	0.321175	0.519998	2.52352	13.7952	5.19998	0.841174
200	PS1.3	1	3	1	PS	1	0.815522	0.00915	0.00117453	0.160256	0.22696			13.9542	0.122621	0.465959	2.5873	1.778	0.429173		9.17203		0.0980966
244	PS1.4	1	4	1	PS	1	0.445421		0.00411794					15.4685	0.067352	0.291859	3.39005		0.291859	2.13281	5.38816	2.64918	0.920477
29	PS2.5	2	5	1	PS	1	0.813596	0.012425	0.00318658	0.186546	0.457193	0.107845	0.0473748	30.1501	0.172076	0.393316	13.7906	0.688302	1.09391	6.85844	19.1373	7.76798	0.946416
29	PS2.5	2	5	1	PS	2		0.012625
29	PS2.5	2	5	1	PS	3		0.0127
33	PS2.2	2	2	1	PS	2		0.011675		0.0194652	0.0232325
33	PS2.2	2	2	1	PS	1	0.548272	0.01235	0.00547925			0.0177437	0.0725678	9.229	0.310065	0.4195	2.69939	1.95159	0.747805	4.88809	4.24972	1.86039	0.63837
40	PS2.3	2	3	1	PS	2		0.011575
40	PS2.3	2	3	1	PS	1	0.717222	0.012175	0.00246722	0.0167451	0.0332347	0.115551	0.501777	11.5864	0.404338	0.460108	3.34624	2.39814	0.683191	3.36019	5.84198	3.20682	0.460108
114	PS2.4	2	4	1	PS	2		0.0121
114	PS2.4	2	4	1	PS	1	0.616576	0.01225	0.0055047	0.11968	0.148087	0.186007		28.7393	0.178405	0.470339	13.5425	0.34059	0.664962	4.07087	18.1486	5.83869	0.973116
127	PS2.1	2	1	1	PS	2		0.01095
127	PS2.1	2	1	1	PS	1	0.46331	0.011675	0.00732569					16.8138	0.345341	0.539595	5.30962		0.431676	1.07919	11.5689	3.1944	0.345341
93	PS3.3	3	3	1	PS	2		0.01225
93	PS3.3	3	3	1	PS	1	0.756744	0.0125	0.00354087	0.0850973	0.167118	0.151236	0.11996	2.10111		9.39552	2.41826	1.07038	3.79257	11.0738	15.8574	18.3021	1.88968
102	PS3.2	3	2	1	PS	2		0.0113
102	PS3.2	3	2	1	PS	1	0.531027	0.011475	0.0077371	0.204272	0.140144	0.138107		29.9043	0.169483	0.52728	12.8807	0.470786	0.809751	7.73972	18.6619	9.34039	1.12989
153	PS3.4	3	4	1	PS	1	0.696342	0.01055	0.00412666	0.14259	0.198313			27.9604	0.0287215	0.201051	14.9639		0.545709	2.6711	30.0284	5.3422	0.617513
153	PS3.4	3	4	1	PS	2		0.010675
171	PS3.1	3	1	1	PS	1	0.670325	0.012475	0.00200052	0.157936	0.321315			26.2261	0.208854	0.343117	6.13136		0.387872	3.22232	24.3613	7.83202	1.11886
211	PS3.5	3	5	1	PS	1	0.346219	0.01285	0.00276661					17.1856	0.231068	0.462135	3.52378		0.491019	1.27087	9.93591	3.46601	0.433252
3	PS4.4	4	4	1	PS	2		0.0115
3	PS4.4	4	4	1	PS	3		0.0116
3	PS4.4	4	4	1	PS	1	0.847358	0.012625	0.00257397	0.0389245	0.0672131	0.0439678	0.562253	10.9163	0.295035	0.472056	4.62615	0.767091	0.684481	2.14785	8.86285	1.98263	0.34224
107	PS4.5	4	5	1	PS	1	0.918159	0.010775	0.00408572	0.0688546	0.147455	0.112464		17.1321	0.337632	0.533676	4.55259	1.61192	0.838634	2.02579	17.8945	1.82975	0.370306
107	PS4.5	4	5	1	PS	2		0.011775
243	PS4.3	4	3	1	PS	1	0.635103	0.011875	0.00399885	0.0821209	0.0957623			11.0691	0.110218	0.362146	2.29884	1.33836	0.440873	0.913237	7.06972		0.267673
280	PS4.2	4	2	1	PS	1	0.579531		0.00255634	0.182199	0.185993			9.81828	0.224319	0.396873	1.67377	1.19062	0.379617	1.96711	10.543	2.86438	0.448638
289	PS4.1	4	1	1	PS	1	0.792918		0.00231325	0.265916	0.569612		0.258339	19.7751	0.0252233	0.252233	5.6374		0.239621	1.299	13.4945	4.96899	0.819757
69	PS5.1	5	1	1	PS	2		0.01245
69	PS5.1	5	1	1	PS	1	1.05854	0.013025	-0.000660897	0.235546	0.377856	0.0498349	0.0857055	9.56975		0.141704	6.90571		0.151151	23.0033	13.4241	10.8923	2.02164
74	PS5.2	5	2	1	PS	1	1.32667	0.01425	0.00133383	0.272609	0.54472	0.509544	0.308155	4.9598		0.0904523	7.36432		0.301508		15.3317	21.4146	3.11307
74	PS5.2	5	2	1	PS	2		0.0143
141	PS5.3	5	3	1	PS	1	0.3073	0.0109	0.00988221					4.97885	0.195249	0.455581	0.943704		0.195249	1.13895	7.77743	0.911163	0.195249
141	PS5.3	5	3	1	PS	2		0.010925
204	PS5.4	5	4	1	PS	1	0.355444	0.013225						14.1794		0.618943	3.31979	2.67271	0.59081	0.618943	9.62176		0.196937
237	PS5.5	5	5	1	PS	1	0.279298	0.010825	0.00404137					11.2067		0.322236	0.322236		0.322236	0.501257	14.071	0.680277	0.214824
68	PS6.5	6	5	1	PS	1	0.462911	0.012475	0.0109346					10.866	0.367241	0.648072	2.89472	0.885699	0.388843	1.20974	10.8228	3.78042	0.194422
68	PS6.5	6	5	1	PS	2		0.01325
76	PS6.4	6	4	1	PS	1	0.538311	0.012425	0.00481616	0.410958	0.194794	0.439474	1.73591	15.4372	0.0185766	0.390109	2.52642	3.32521	2.63788		12.1677		0.092883
76	PS6.4	6	4	1	PS	2		0.01285
185	PS6.1	6	1	1	PS	1	0.406176	0.01145	0.00235822					10.9558	0.0492397	0.418537	1.20637	1.99421	0.763215		6.9428
188	PS6.2	6	2	1	PS	1	0.804471	0.01215	0.00404826	0.15156	0.60815	0.235235	0.0850195	24.1028	0.161597	0.348055	6.48874	4.46256	0.919859	0.633957	15.9608		0.111875
285	PS6.3	6	3	1	PS	1	0.559097		0.00264977	0.105434	0.0623036	0.0715784	1.61352	18.9412	0.393491	0.447149	4.2032	2.23575	0.465035	0.393491	5.7414		0.0894299
8	PS7.2	7	2	1	PS	3		0.011375
8	PS7.2	7	2	1	PS	1	1.09241	0.01155	0.00312669	0.352058	0.529749	0.233309	0.757905	11.9094		0.128157	5.49243	0.265468	0.3387	16.697	16.2668	13.6029	1.75758
8	PS7.2	7	2	1	PS	2		0.01155
25	PS7.4	7	4	1	PS	1	0.58549	0.011625	0.0037252	0.020623	0.0172441	0.0325582	0.317323	6.26825	0.187877	0.358674	1.52009	0.444072	0.187877	2.04956	4.61152	2.2716	0.222036
25	PS7.4	7	4	1	PS	2		0.0117
25	PS7.4	7	4	1	PS	3		0.0119
79	PS7.1	7	1	1	PS	2		0.0117
79	PS7.1	7	1	1	PS	1	1.16946	0.011725	0.00229125			0.405603	0.982375	4.02749	0.145366	0.342038	6.17378	0.897849	1.22279		14.8273	14.5623	2.7192
178	PS7.3	7	3	1	PS	1	0.690592	0.011775	0.001387	0.0624742	0.0380569			14.2921	0.130323	0.231685	4.30066	0.46337	0.217205	3.56216	11.2802	1.67972	0.680575
230	PS7.5	7	5	1	PS	1	0.595838	0.0109	0.00289364	0.117384	0.04617			4.27969	0.184614	0.268529	1.32586	0.503493	0.134265	2.21537	6.89785	2.24893	0.134265
30	PS8.1	8	1	1	PS	1	1.06482	0.01295	0.00243477	0.110981	0.563045	0.213308	0.0922	2.70468	0.413214	0.431997	4.69562		0.15026	20.0315	8.61176	9.07193	3.16485
30	PS8.1	8	1	1	PS	2		0.01325
30	PS8.1	8	1	1	PS	3		0.013475
52	PS8.5	8	5	1	PS	1	0.59521	0.01135	0.00366437	0.233893	0.547605	0.263224	0.338765	24.2268	0.168008	0.386418	11.5254	1.41127	0.386418	0.705634	22.8323	0.285614	0.268813
52	PS8.5	8	5	1	PS	2		0.01175
96	PS8.2	8	2	1	PS	1	0.678826	0.011525	0.0044736	0.190106	0.106769	0.0135506		7.32146	0.0589253	0.22097	3.24089	2.53379	1.44367	15.2469	10.0173	4.12477	1.56152
96	PS8.2	8	2	1	PS	2		0.012025
101	PS8.3	8	3	1	PS	2		0.0117		0.195219	0.568711
101	PS8.3	8	3	1	PS	1	0.972676	0.012475	0.00348941			0.200301		7.8649		0.11309	7.52563		0.185056	23.2143	11.4221	12.1829	2.45714
268	PS8.4	8	4	1	PS	1	0.944281		0.00231599	0.164414	0.24196	0.298156		6.63997		0.0953106	3.25115		0.158851	16.1499	5.34799	7.9955	2.57339
2	PS9.2	9	2	1	PS	1	1.23044	0.0132	0.00177259	0.176865	0.186548	0.16992	0.0849802	13.5317	0.48763	0.446995	2.77137	3.84415	5.24203	15.3279	49.397	11.0123	1.50353
2	PS9.2	9	2	1	PS	2		0.013525
2	PS9.2	9	2	1	PS	3		0.01355
31	PS9.3	9	3	1	PS	1	0.567727	0.0129	0.0067412	0.0896769	0.0358166	0.0386947	0.104244	1.21537	0.38751	0.246597	0.616494	1.97278	1.14492	11.7134	11.9071	5.23139	1.42674
31	PS9.3	9	3	1	PS	2		0.013125
89	PS9.5	9	5	1	PS	2		0.01145
89	PS9.5	9	5	1	PS	1	0.578546	0.011875	0.00586655	0.103213	0.0410393			1.60748	1.84946	0.985228	0.25927	3.99276	2.45443	6.74103	26.9814	7.93368	0.916089
164	PS9.1	9	1	1	PS	1	0.545952	0.012375	0.00385983		0.0434555			11.0816	0.201483	0.348016	3.33363	1.19058	0.3297	3.57175	7.19844	3.31531	0.457916
164	PS9.1	9	1	1	PS	2		0.012925
215	PS9.4	9	4	1	PS	1	0.428057	0.01255	0.00313275					3.20051	0.280336	0.350421	0.210252	0.747564	0.210252	0.560673	4.69564		0.140168
15	PS10.5	10	5	1	PS	2		0.0113
15	PS10.5	10	5	1	PS	3		0.011425
15	PS10.5	10	5	1	PS	1	0.295917		0.00876121					7.9752	0.10138	0.405519	2.5007	0.743451	0.236553	2.53449	5.23795	0.709658	0.439312
100	PS10.3	10	3	1	PS	1	0.644934	0.012275	0.00526266					1.30246	0.558197	0.217077	1.25594	1.08538	0.868306	11.9392	3.79884	0.914823	1.25594
100	PS10.3	10	3	1	PS	2		0.0134
104	PS10.4	10	4	1	PS	1	0.681486	0.0119	0.0049804	0.404757	0.0377153	0.0480264		12.1059	0.19076	0.30815	4.49019	0.660322	0.234781	2.75868	12.9276	1.83423	0.366846
104	PS10.4	10	4	1	PS	2		0.012
140	PS10.2	10	2	1	PS	2		0.01125
140	PS10.2	10	2	1	PS	1	0.442892	0.011675	0.00766343					7.74456		0.270947	1.39989		0.135473	2.23531	11.2894	1.49021	0.338683
161	PS10.1	10	1	1	PS	2		0.011825
161	PS10.1	10	1	1	PS	1	0.459334	0.0119	0.000417062					1.78519	0.69666	0.370101		0.69666	0.195936	8.53409	5.74745	1.2627	1.00145
124	PS11.3	11	3	1	PS	1	0.362451	0.0115	0.0103499					11.7809	0.0551799	4.80065	3.00731	3.55911	2.67623	0.579389	39.1226	1.46227	0.11036
124	PS11.3	11	3	1	PS	2		0.01165
138	PS11.2	11	2	1	PS	1	0.498724	0.0115	0.00537277	0.167389	0.389893	0.29959	0.24511	25.1241		0.200512	8.08062	1.16297	0.320819	1.26322	18.6877	5.23336	0.220563
138	PS11.2	11	2	1	PS	2		0.011625
205	PS11.1	11	1	1	PS	1	0.304854	0.011325	0.00314201					12.793	0.360829	2.91943	5.97008	3.83791	4.62517	2.42739	50.8441	1.57453	1.90255
214	PS11.4	11	4	1	PS	1	0.293843	0.0129	0.00325975					3.57334	0.0340318	0.272254	0.612572		0.170159	0.544509			0.170159
236	PS11.5	11	5	1	PS	1	0.668328	0.012	0.0022167					3.35165	0.224441	0.239403	0.643397			1.33168		0.344142	0.0598509
63	PS12.3	12	3	1	PS	2		0.0116
63	PS12.3	12	3	1	PS	1		0.01205
97	PS12.5	12	5	1	PS	2		0.01175
97	PS12.5	12	5	1	PS	1	1.00552	0.012875	0.00444136	0.106254	0.555938	0.171733		2.85424		12.133	3.8587	7.36932	20.6062	16.3497	16.8569	5.48969	8.27432
118	PS12.3	12	3	1	PS	1	0.0957717	0.013375						11.3812	0.104415	3.75894	3.44569		1.35739	2.8192
118	PS12.3	12	3	1	PS	2		0.0138
123	PS12.4	12	4	1	PS	2		0.01005		0.168116	0.415129	0.21325
123	PS12.4	12	4	1	PS	1	0.977864	0.01095	0.00310554			0.228703	0.428257	25.1876			6.7085	1.74871	5.70632	0.306791	15.8611	0.501092	0.296565
152	PS12.1	12	1	1	PS	2		0.01105
152	PS12.1	12	1	1	PS	1	0.807389	0.011675	0.00355908	0.020838	0.392679	0.153996	4.96904	5.44966	1.01562	50.4218	12.076	4.92947	23.4955	6.11848	25.44	6.0194	4.49597
35	PS13.4	13	4	1	PS	1	0.310071	0.011975	0.00836128					8.41742	0.129003	3.16056	2.03179	1.64478		0.354757	8.09491
35	PS13.4	13	4	1	PS	2		0.012425
181	PS13.3	13	3	1	PS	1	0.722007	0.011375	0.00185732	0.17955	1.37016	0.338047	0.574691	1.31578	0.443209	57.7557	4.91685	5.42931	27.6452	6.10797	34.9304	6.74509	3.42102
184	PS13.5	13	5	1	PS	1	1.25578	0.01185	0.000457655	0.278881	1.36963	0.102756	1.69043	4.25234	0.0875951		3.29676	4.25234	18.6816	17.3996	26.9554	7.94726	18.6816
209	PS13.1	13	1	1	PS	1	0.690253	0.01495	0.00138769	0.226467	1.17231	0.130045	2.3628	1.14451	0.333211	22.6294	1.40528	1.81093	11.4306	3.83917	23.7739	4.62149	8.37374
222	PS13.2	13	2	1	PS	1	0.822367		0.000232951	0.146585	1.0614	0.20056	0.456786	1.216	0.413441	40.7239	3.21025	4.93697	22.7271	5.16801	26.1319	5.31393	5.82465
66	PS14.5	14	5	1	PS	1	1.03584	0.011975	0.0025029	0.0956057	1.07347	0.0262932		2.33627	0.289621	22.629	2.80932	5.23248	27.5623	18.7867	27.4754	9.14237
66	PS14.5	14	5	1	PS	2		0.012025
136	PS14.4	14	4	1	PS	2		0.010975
136	PS14.4	14	4	1	PS	1	0.638783	0.01105	0.00587264	0.0633729	0.0472886	0.307883	0.54594	22.355	0.0939287	0.547917	6.32453	3.81977	2.84917	1.65941	21.8854	5.27566	1.00191
179	PS14.1	14	1	1	PS	1	1.44567	0.011275	0.00119262	0.258236	0.819608			1.78464	1.23126	42.6031	0.836983	2.16509	12.029	0.885403	63.7352	0.712473	0.864651
242	PS14.3	14	3	1	PS	1	0.598858	0.011675	0.00188483	0.264558	1.13263			3.13931		16.2476	3.60686	5.71087	11.2547	3.42318	14.9284	3.77385	2.73854
269	PS14.2	14	2	1	PS	1	0.34571		0.00428533					18.1944		0.289259	3.21078	3.41326	1.90911	0.809927	11.9175	3.7893	0.462815
6	PS15.4	15	4	1	PS	1	0.852893	0.011975	0.00545227	0.280393	0.922083	0.257413	1.59486	6.98798	0.117248	3.88091	4.90096	3.35329	9.80193	9.12189	29.3003	5.17063	24.4227
6	PS15.4	15	4	1	PS	2		0.01235
6	PS15.4	15	4	1	PS	3		0.0128
90	PS15.5	15	5	1	PS	2		0.01145
90	PS15.5	15	5	1	PS	1	0.290985	0.011475	0.0116641					13.8839	0.103098	1.09971	4.12392	1.16844	0.790418	0.927882	10.2067	1.20281
197	PS15.1	15	1	1	PS	1	0.888618	0.014175	0.000646749	0.312893	1.37463	0.242713	0.423957		0.0112534	0.461391	9.75673	2.8021	6.65078	0.866514	51.1018	6.03184	1.05782
238	PS15.2	15	2	1	PS	1	1.58623	0.011525	0.00182345	0.170823	1.02177	0.0884117	2.2306	4.66514	0.0126085	0.239561	3.18995	1.73367	7.55879	8.84485	27.745	4.0158	22.172
284	PS15.3	15	3	1	PS	1	1.27837		0.00226259	0.118966	0.885735	0.113149			0.15645	19.1025	1.68966	1.43934	9.36351	2.69093	15.6841	2.35457	8.01805
34	503.1	503	1	2	MA	2		0.011775
34	503.1	503	1	2	MA	1	0.50626	0.0119	0.0043082			0.0258976	0.227611	5.74804	0.158022	0.296291	1.4617	1.1259	0.316043	2.31107	4.7209	1.71849	0.355549
88	503.4	503	4	2	MA	1	0.799371	0.01175	0.0051398			0.0115525	0.451058	3.60283	0.312746	0.375295	0.487884	1.0133	0.387805	5.61692	2.95232	1.71385	0.525413
88	503.4	503	4	2	MA	2		0.01245
98	503.5	503	5	2	MA	1	0.617331	0.011725	0.00549798					6.72249	0.631752	0.550758	1.49029	2.34882	1.3283	10.4968	8.09939	3.38554	1.13391
98	503.5	503	5	2	MA	2		0.0119		0.144514	0.0328052
156	503.3	503	3	2	MA	2		0.01155
156	503.3	503	3	2	MA	1	0.449499	0.011875	0.00298331					4.60513	0.422693	0.533928	0.511681	1.24583	0.400446	15.7286	8.78757	3.53727	1.04561
274	503.2	503	2	2	MA	1	0.619815		0.0023902			0.0607041		3.17837	0.0645354	0.177472	0.387212	0.516283	0.129071	0.645354		0.516283	0.193606
116	504.5	504	5	2	MA	2		0.012575		0.231956	1.16993
116	504.5	504	5	2	MA	1	1.16279	0.01265	0.00261164			0.650646		9.83838	0.0172	0.1118	9.37398	1.3244	1.6684	20.5195	7.69698	2.14999	1.9866
135	504.1	504	1	2	MA	1	0.597307	0.0105	0.00508415			0.120842	2.69107	7.9691	0.18416	0.334836	2.57824	0.435287	0.200902		5.17322
135	504.1	504	1	2	MA	2		0.0107
213	504.2	504	2	2	MA	1	0.864328	0.01295	0.00110821	0.176657	0.199787	0.187036	0.422996	7.48559		0.104127	2.66103		0.115697	4.30392	2.92713	2.84614	1.43464
259	504.3	504	3	2	MA	1	1.05179	0.012925	0.00207926	0.126884	0.102962	0.133353		4.61119		0.0855685	1.61629		0.0760608	5.17214	2.97588	1.92054	1.01731
283	504.4	504	4	2	MA	1	0.696296		0.00415401	0.13637	0.116347	0.232327	1.5523	4.49522		0.114894	1.37872		0.114894	3.30319	3.11649	1.13458	1.45053
10	505.5	505	5	2	MA	1	0.921538	0.01155	0.00192021	0.139624	0.282845	0.0786906	1.21121	14.5518	0.15192	0.260434	5.05676	2.69115	1.10685	2.73456	8.88731	2.90818	0.477463
10	505.5	505	5	2	MA	2		0.012725
10	505.5	505	5	2	MA	3		0.013225
46	505.2	505	2	2	MA	1	0.305562	0.011425	0.00713789					9.62161	0.294539	0.490898	2.0945	1.63633	0.392719	1.04725	9.19616	1.96359	0.130906
46	505.2	505	2	2	MA	2		0.011625
47	505.3	505	3	2	MA	1	0.659399	0.011775	0.00268358	0.079419	0.0992088	0.303156	0.135742	20.2912	0.197149	0.363968	7.82531	1.63786	0.621778	1.72885	17.7283	1.62269	0.288141
47	505.3	505	3	2	MA	2		0.01185
65	505.4	505	4	2	MA	1	0.695226	0.01175	0.00372914	0.226914	0.119931	0.0389901	0.00765228	19.3606	0.0719191	0.215757	6.81793		0.273293	1.81236	15.5345	5.16379	0.402747
65	505.4	505	4	2	MA	2		0.011875
203	505.1	505	1	2	MA	1	0.532214	0.011675	0.00467936	0.072422	0.193373			6.5763	0.187894	0.263052	1.87894	1.82257	0.33821	0.225473	4.37794		0.0751577
92	508.1	508	1	2	MA	1	0.473375	0.0115	0.0064152					3.86585	0.485872	0.591497	0.99287		0.190124	0.528122	3.92923	0.675996
92	508.1	508	1	2	MA	2		0.011575
106	508.2	508	2	2	MA	1	0.37133	0.0122	0.00817817					3.77023	0.403954	0.403954	0.565535		0.161581	0.592465	5.76307	0.484744	0.134651
106	508.2	508	2	2	MA	2		0.013125
115	508.4	508	4	2	MA	1	0.613208	0.01185	0.00553494					3.08215	0.668614	0.456615	0.570768	0.570768	0.293538	2.36461	2.968	0.97846	0.244615
115	508.4	508	4	2	MA	2		0.012
187	508.5	508	5	2	MA	1	0.510238	0.0114		0.0418609	0.0186434	0.0175391	0.0445159	10.4461	0.470369	0.764349	1.60709	0.411573	0.195987	0.293981	6.58516	1.13672
227	508.3	508	3	2	MA	1	0.832639	0.010275	0.00345115					2.02969	0.28824	0.30025	0.10809		0.0840701	1.16497	3.11059	0.33628	0.0840701
72	509.2	509	2	2	MA	1	0.562183	0.012525	0.00241563	0.203447	0.0670953	0.252867	1.24731	23.7289	0.106727	0.284605		0.498058	0.249029	2.13453	20.8829	1.90329	0.231241
72	509.2	509	2	2	MA	2		0.012725
143	509.5	509	5	2	MA	1	0.507976	0.011175	0.00188563	0.0832927	0.00948187	0.0914593	1.15293	5.17741	0.334661	0.433091	0.826811	1.33865	0.492149	10.3351	9.92173	4.78369	0.866183
143	509.5	509	5	2	MA	2		0.011325
176	509.1	509	1	2	MA	1	0.613177	0.0111	0.00218696	0.0497852	0.066738	0.0237325	0.0653633	12.8348	0.619723	0.65234	3.04969	1.95702	0.668648	0.86435	7.97485	1.28837	0.130468
224	509.3	509	3	2	MA	1	0.741724	0.01055	0.00129139	0.0750483	0.0975932			3.27615	0.25616	0.32357	0.121339	1.2808	0.458391	6.12087	3.35704	2.1841	1.44259
266	509.4	509	4	2	MA	1	0.494035		0.00514069	0.0428559	0.0344186	0.0636904		3.3196	0.121449	0.263139	0.425071	0.465554	0.161932	3.86612	3.74467	1.63956	0.748935
168	511.1	511	1	2	MA	1	0.526915	0.0115	0.00399928	0.00963973	0.00655047			2.77085	0.645266	0.58833	0.170806	1.04381	0.284676	12.8674	5.78841	3.58692	1.10075
252	511.4	511	4	2	MA	1	0.571789	0.011525	0.00259096	0.0348891	0.0175017	0.0833011	0.323501	6.9606	0.419735	0.472202	1.2592	2.34352	0.472202	2.64083	13.6939	2.44845	0.349779
287	511.3	511	3	2	MA	1	0.389497		0.00199235					5.39157	0.102697	0.30809	1.4891	0.770224	0.205393	1.07831	7.29145	1.4891	0.154045
288	511.5	511	5	2	MA	1	0.423651		0.00183173					6.06632	0.0944174	0.236044	0.212439	1.13301	0.141626	0.778944	11.991	1.29824	0.16523
290	511.2	511	2	2	MA	1	0.540999		0.00208641	0.0788448	0.0779145	0.0344631	0.0850438	2.80962	0.0924216	0.221812	0.166359	0.609983	0.184843	2.03328	5.43439	0.961185
54	513.1	513	1	2	MA	1	0.576377	0.01205	0.00449808	0.036432	0.0206939	0.0217794	2.04272	10.618	0.260246	0.364345	2.79331	1.07568	0.451093	5.25697	4.56298	2.81066	0.503143
54	513.1	513	1	2	MA	2		0.0122
157	513.4	513	4	2	MA	1	1.09707	0.011525	0.00122235	0.15398	0.203478	0.280858	0.158605	32.9333	0.0182305	0.136728	15.7147	0.38284	1.95977	1.51313	33.9451	10.2273	1.0756
157	513.4	513	4	2	MA	2		0.012175
177	513.2	513	2	2	MA	1	0.776983	0.012475	0.000739672	0.115477	0.160865			19.0609	0.347498	0.45046	7.29746	3.4235	0.952402	1.15833	13.5653	0.218795	0.154444
267	513.5	513	5	2	MA	1	0.752561		0.00196859	0.122316	0.265007	0.218952		9.99254		0.13288	2.03306	1.5414	0.372063	0.318911	5.79355		0.199319
275	513.3	513	3	2	MA	1	0.561725		0.00326533					5.05586	0.0890116	0.249232	0.943523	0.373849	0.178023	1.47759	3.20442	0.640883	0.623081
17	514.4	514	4	2	MA	1	1.38372	0.011875	0.00157624	0.21412	0.522964	0.232732	1.6492	3.1437	0.101177	0.173446	5.89715	1.40202	0.527564	25.0412	22.5913	10.7103	4.31446
17	514.4	514	4	2	MA	2		0.012
17	514.4	514	4	2	MA	3		0.01205
83	514.2	514	2	2	MA	2		0.0116
83	514.2	514	2	2	MA	1	0.725646	0.012	0.00369261	0.166486	0.160658	0.230319	0.0411422	7.13846	0.0413425	0.192931	5.40208		0.16537	13.6292	13.2158	5.99466	1.91553
190	514.1	514	1	2	MA	1	0.792129	0.011075		0.122409	0.38669	0.112445	0.10605	14.9218	0.0126242	0.189363	8.31935		0.214611	19.5801	20.2745	9.68276	1.46441
261	514.3	514	3	2	MA	1	1.11074		0.00228648	0.358761	1.04231	0.402645		3.36713		0.0720243	3.28611	0.252085	0.999337	14.3418	16.7817	8.78696	4.55553
286	514.5	514	5	2	MA	1	0.789999		0.0014288	0.249865	0.225184			10.9747		0.113924	3.44304		0.202532	5.46836	16.1519	3.86076	1.87342
71	516.4	516	4	2	MA	1	0.443115	0.0119	0.00585084					5.95782	0.293378	0.406215	1.44432	1.48946	0.45135	4.28783	10.1102	2.7081	0.496485
71	516.4	516	4	2	MA	2		0.01245
73	516.5	516	5	2	MA	1	0.579068	0.01285	0.00305585	0.165868	0.101083	0.223759	2.30788	12.6928	0.310844	0.448997	4.50724	1.86506	0.673496	1.96868	29.4611	1.43334	0.224499
73	516.5	516	5	2	MA	2		0.012975
145	516.1	516	1	2	MA	1	0.762889	0.011975	0.00444897	0.112805	0.0222728	0.171409	0.443489	14.5368	0.0393242	0.235945	5.95106		0.209729	8.20565	14.4713	9.25429	0.773376
145	516.1	516	1	2	MA	2		0.012625
218	516.3	516	3	2	MA	1	1.01997		0.000939102	0.274198	0.258268			15.1083		0.107846	5.108		0.196084	4.8629	19.5888	5.7943	1.07846
245	516.2	516	2	2	MA	1	0.560499	0.0121	0.00264315					2.15879	0.107047	0.231936	0.303301	0.374666	0.14273	1.89117		0.892062	1.33809
32	520.1	520	1	2	MA	1	0.394321	0.013525	0.00866207					5.14809	0.15216	0.30432	0.811521	1.0144	0.35504	7.58265		0.786161	0.963681
32	520.1	520	1	2	MA	2		0.0141
110	520.3	520	3	2	MA	1	0.51217	0.0119				0.0136235		6.73604	0.273346	0.331921	1.28863	0.800515	0.292871	2.87014	5.916	2.47964	0.273346
110	520.3	520	3	2	MA	2		0.0119
189	520.4	520	4	2	MA	1	0.39664	0.011025	0.00241492					4.89109	0.378177	0.504236	0.226906	0.70593	0.27733	4.38685	4.51291	1.76483	0.453812
232	520.5	520	5	2	MA	1	0.732059	0.01125	0.00444869					7.81358	0.163921	0.300522	1.54359	0.464444	0.232222	0.587385	3.41503		0.232222
232	520.5	520	5	2	MA	1	0.732059	0.01125	0.00444869					7.81358	0.163921	0.300522	1.54359	0.464444	0.232222	0.587385	3.41503		0.232222
282	520.2	520	2	2	MA	1	0.489623		0.00374618	0.00985282	0.0188852			2.85935	0.0612717	0.224663	0.183815		0.142967	0.796532			0.245087
36	522.5	522	5	2	MA	1	0.536591	0.012475	0.00406468	0.0440234	0.0159257	0.0372746	0.212801	4.90132	0.0931809	0.260907	0.950445	0.950445	0.204998	1.00635	3.27997	1.02499	0.24227
36	522.5	522	5	2	MA	2		0.012525
57	522.4	522	4	2	MA	1	0.581152	0.009625	0.00375301	0.0626229	0.035045	0.0207947	0.88969	7.14099	0.258108	0.412973	1.87559	1.61748	0.636667	3.0973	6.02252		0.361351
57	522.4	522	4	2	MA	2		0.011525
175	522.1	522	1	2	MA	1	0.801947	0.0133	0.004061	0.164541	0.247864			13.355	0.037409	0.37409	4.53896	0.448908	0.498786	10.6117	10.7738	10.9858	1.01004
180	522.2	522	2	2	MA	1	0.883849	0.011025	0.00195072	0.0222326	0.0264664			3.02088	0.147084	0.226283	0.395995	0.384681	0.124456	0.395995	3.19059	0.735419	0.0452566
219	522.3	522	3	2	MA	1	0.50067	0.013425	0.00267841	0.0654303	0.0130928			7.88943	0.0998663	0.319572	1.47802		0.199733	2.25698	4.11449	1.15845	0.699064
24	523.2	523	2	2	MA	2		0.011125
24	523.2	523	2	2	MA	3		0.011125
24	523.2	523	2	2	MA	1	0.883804	0.01165	0.00246782	0.167234	0.419671	0.103956	0.0626952	29.158	0.226294	0.429959	9.62883	5.82708	1.75378	0.452589	16.7797	0.237609	0.0792031
144	523.5	523	5	2	MA	1	1.03886	0.011275	0.00361102	0.101452	0.0442912	0.145458	1.0572	9.1639	0.125137	0.202145	2.38723	1.50165	0.30803	0.818205	5.28464		0.0866335
144	523.5	523	5	2	MA	2		0.0113
160	523.1	523	1	2	MA	1	1.0114	0.01215	0.0017047	0.166928	0.32199			17.9652	0.138422	0.355942	5.26004	3.68796	0.959067	0.168084	9.63022		0.069211
160	523.1	523	1	2	MA	2		0.014075
162	523.3	523	3	2	MA	1	0.475198	0.011675	0.00524081	0.117738	0.181601			14.6886	0.105219	0.294614	2.71466	3.24075	0.715491	0.378789	10.101		0.126263
162	523.3	523	3	2	MA	2		0.0119
240	523.4	523	4	2	MA	1	0.616075	0.01185	0.00183216	0.103531	0.120215			8.86256	0.113623	0.243477	1.46086	1.63941	0.340868	0.681736	5.21041		0.194782
56	524.4	524	4	2	MA	1	0.662582	0.01205	0.00329177	0.0725029		0.0340232	2.74689	6.6105	0.286757	0.332034	1.72054	0.513144	0.135832	0.166017	6.95763	0.24148
56	524.4	524	4	2	MA	2		0.012975
105	524.1	524	1	2	MA	1	0.994091	0.01155	0.00593					3.46045	0.231367	0.311843	0.603567	0.271605	0.110654	0.171011	3.79241	0.452675	0.0301783
105	524.1	524	1	2	MA	2		0.011925
150	524.2	524	2	2	MA	1	0.808193	0.010875	0.0026074			0.0760804	0.258113	6.45885	0.160853	0.259839	1.68277	0.79189	0.148479		8.37671
150	524.2	524	2	2	MA	2		0.0109
199	524.3	524	3	2	MA	1	1.93968	0.012	0.00108641	0.408169	0.876593		0.277772	1.93331	0.0257775	0.0721769	2.88192	1.40229	2.23748		21.7304	3.00565
233	524.5	524	5	2	MA	1	1.11173	0.0145	0.00224014	0.222269	0.356001			12.7549	0.0269851	0.12593	3.41811	1.43021	0.503722	0.14392	19.3213		0.134925
9	525.1	525	1	2	MA	3		0.012175
9	525.1	525	1	2	MA	1	0.433274		0.00598372					5.95466	0.13848	0.346201	1.56944	0.553922	0.346201	2.14645	4.20057	2.14645	0.230801
9	525.1	525	1	2	MA	2
11	525.2	525	2	2	MA	2		0.011575
11	525.2	525	2	2	MA	3		0.011575
11	525.2	525	2	2	MA	1	0.652495	0.012	0.00334266	0.118605	0.126248	0.119977	4.12922	13.7166	0.153258	0.29119	4.90425	0.827593	0.413796	2.26822	15.4331	0.781615	0.459774
113	525.4	525	4	2	MA	2		0.01195
113	525.4	525	4	2	MA	1	0.780686	0.01245		0.172696	0.297261	0.211776		24.1454	0.16652	0.320231	7.19879	1.6652	0.563607	1.72925	34.3544	0.576416	0.371468
119	525.3	525	3	2	MA	1	0.688221	0.0119	0.00441253			0.0455938		6.71296	0.203423	0.305134	1.06071	0.377785	0.217953	1.65644	6.26252	1.88893	0.305134
119	525.3	525	3	2	MA	2		0.012175		0.0253443	0.0222675
155	525.5	525	5	2	MA	2		0.0112
155	525.5	525	5	2	MA	1	0.715061		0.00401862	0.226675	0.244465			21.0052	0.419544	0.489469	7.45391	1.23066	0.419544	0.279696	27.2424	0.293681	0.0699241
42	528.5	528	5	2	MA	2		0.011825
42	528.5	528	5	2	MA	1	0.73128	0.0121	0.00241979	0.140346	0.208114	0.232007	0.393008	11.2269	0.300842	0.341866	2.95372	1.27174	0.314517	0.492287	10.6936	2.89903	0.0957225
75	528.2	528	2	2	MA	1	0.964803	0.0119	0.0018341	0.174197	0.0672418	0.162827	0.848091	6.19815	0.0932832	0.300579	1.99004	0.559699	0.165837	0.787725	8.37476	2.24916	0.0725536
75	528.2	528	2	2	MA	2		0.01335
77	528.1	528	1	2	MA	2		0.0109
77	528.1	528	1	2	MA	1	0.663785	0.011225	0.00672791	0.281514	0.119176	0.262816	3.15429	11.4194	0.135586	0.61767	2.71172	2.13925	0.572475		7.84893
210	528.3	528	3	2	MA	1	0.714936	0.014825	0.00187569	0.142975	0.0827918	0.0652047	0.191122	4.55985	0.111898	0.209809	1.2029	0.363669	0.139873	0.895185	5.3851	1.79037	0.181834
220	528.4	528	4	2	MA	1	0.626849	0.0124		0.0744939	0.0490798			10.8001	0.303103	0.350962	1.61123	1.32408	0.478584	2.74388	7.46592	2.39292	0.319056
103	529.4	529	4	2	MA	1	0.669392	0.0116	0.00613782	0.0768008	0.346179	0.0586252		5.58716	0.224084	0.328656	2.82346	0.821641	0.821641	12.4889	4.97466	5.48259	1.52377
103	529.4	529	4	2	MA	2		0.011825
111	529.1	529	1	2	MA	1	0.844983	0.01225	0.00359392	0.132633	0.297577	0.113424		11.3493	0.0236691	0.165684	10.4262		0.26036	23.0655	9.08894	8.24868	1.97637
111	529.1	529	1	2	MA	2		0.012325
231	529.5	529	5	2	MA	1	0.98366	0.01105	0.00214229	0.190223	0.216253			8.55987	0.0711628	0.213489	5.0119	0.487974	0.477808	14.9849	9.71881	5.26605	1.73841
263	529.3	529	3	2	MA	1	0.666667		0.00328042	0.164856	0.310388	0.236518		11.85	0.03	0.165	4.62	1.32	0.27	0.33	9.51		0.105
272	529.2	529	2	2	MA	1	0.810433		0.00226325	0.173589	0.181182	0.101016		4.97265		0.172747	1.75215		0.296138	6.36697	3.92383	5.40452	3.46728
129	530.3	530	3	2	MA	2		0.0112		0.0711	0.00759995
129	530.3	530	3	2	MA	1	0.502552	0.011375	0.00604275					5.41237	0.119391	0.238781	1.79086	0.417867	0.278578	7.6211	7.00425	2.36791	0.875531
142	530.4	530	4	2	MA	1	0.613259	0.011	0.00436932	0.13091	0.254783	0.129206	1.19749	10.648	0.195676	0.30982	2.41333	0.847928	0.342433	3.08189	7.63136	5.77244	0.440271
142	530.4	530	4	2	MA	2		0.01115
225	530.5	530	5	2	MA	1	0.418539	0.010575	0.00320399					9.65262	0.0955705	0.406174	0.215034		0.119463	0.955705	8.64913	0.525638	0.191141
257	530.2	530	2	2	MA	1	0.649544	0.012425	0.00553909	0.0441874	0.146289			25.1099	0.20014	0.354095	3.60253	0.477258	0.277118	1.89364	18.105	4.29532	0.569631
276	530.1	530	1	2	MA	1	0.642876		0.00340182	0.218314	0.209338	0.19148		9.70638		0.139996	2.78436		0.139996	1.72662	6.64203	2.23993	1.18219
13	536.5	536	5	2	MA	1	0.451841	0.011775	0.00482707					8.01166	0.177053	0.420502	2.19104	0.53116	0.331975	2.21317	5.55505	1.04019	0.486897
13	536.5	536	5	2	MA	3		0.01195
13	536.5	536	5	2	MA	2		0.012175
60	536.1	536	1	2	MA	1	0.568297	0.011825	0.0038379	0.274872	0.0262837	0.0407852	1.58132	4.53988	0.140771	0.351929	0.897418	0.809436	0.263947	1.79484	3.27294	1.91801	0.439911
60	536.1	536	1	2	MA	2		0.01215
133	536.3	536	3	2	MA	1	0.431406	0.011925	0.00869561					7.85802	0.2318	0.3477	1.46034		0.20862	1.18218	5.5632	1.92394	0.18544
133	536.3	536	3	2	MA	2		0.0125
228	536.2	536	2	2	MA	1	0.462637	0.010825	0.00207042					4.73373	0.172922	0.324228	0.561995	0.648456	0.259382	1.83729		0.907838	0.49715
262	536.4	536	4	2	MA	1	0.453614		0.00248834					11.7501	0.176361	0.330678	1.8077	0.573175	0.220452	0.771581	12.0587	1.19044	0.242497
26	540.3	540	3	2	MA	2		0.012
26	540.3	540	3	2	MA	1	0.532764	0.012325	0.00486631	0.118709	0.180169	0.0626289	0.120853	17.2684	0.0563101	0.337861	3.60385	1.74561	0.394171	1.1262	8.897	0.844652	0.356631
26	540.3	540	3	2	MA	3		0.013325
121	540.4	540	4	2	MA	2		0.010675
121	540.4	540	4	2	MA	1	1.14504	0.011775	0.00265214	0.0888541	0.350353	0.0449859	0.0692592	22.4622	0.0349334	0.1834	6.32295	1.8864	1.13534	0.209601	16.4536		0.1834
122	540.1	540	1	2	MA	2		0.010925
122	540.1	540	1	2	MA	1	0.777931	0.0112	0.00390369	0.183216	0.221159	0.0268337	0.495033	22.3285	0.0257092	0.192819	6.47872	2.32668	0.771277	0.642731	11.8262	0.925532	0.141401
182	540.5	540	5	2	MA	1	1.42996	0.012325	0.00120572	0.0674707	0.20564			8.81142	0.279728	0.391619	2.68539	1.70634	0.510503	0.67834	5.59455	1.69235	0.139864
279	540.2	540	2	2	MA	1	0.779782		0.00235221		0.00861308				0.230834	0.397547	0.423195	0.679677	0.230834	4.5782	2.59047	0.820742	0.769446
64	542.1	542	1	2	MA	2		0.011725
64	542.1	542	1	2	MA	1	0.556361	0.01225	0.000961569	0.25427	0.109195	0.0404129	0.010101	15.206	0.323531	0.485296	4.65525	2.42648	0.575166	1.29412	17.0752	1.2402	0.575166
154	542.2	542	2	2	MA	2		0.011725
154	542.2	542	2	2	MA	1	0.854347		0.00156962	0.102512	0.0391953			11.026	0.269212	0.36285	3.10179	2.24733	0.596947	1.56845	9.97253		0.269212
192	542.3	542	3	2	MA	1	0.575031	0.01245	0.00499723					17.0426	0.191294	0.417369	6.29531	0.695615	0.399979	0.834738	21.0076	0.539102	0.191294
265	542.5	542	5	2	MA	1	0.554947		0.00584767	0.0840069	0.176563	0.189189		11.2623	0.108118	0.198217	0.864947	0.828907	0.162178	0.522572	7.37007		0.144158
273	542.4	542	4	2	MA	1	0.483201		0.00306598	0.178008	0.0856749	0.134563		14.673	0.103477	0.331125	2.95943	1.07616	0.269039	1.24172	13.6589	0.703642	0.289735
37	543.3	543	3	2	MA	1	1.54717	0.01285	0.00140971	0.185116	0.540245	0.160651	0.139378	1.92609		0.0581706	2.14585		0.310243	17.2573	8.21498	8.84839	2.73402
37	543.3	543	3	2	MA	2		0.0129
51	543.2	543	2	2	MA	2		0.01155
51	543.2	543	2	2	MA	1	1.14612	0.012	0.001903	0.0390368	0.0977306	0.0790756	0.0595425	20.8616	0.296652	0.401353	6.86663	0.837606	0.61948	1.84971	15.9494	2.05912	0.349003
95	543.5	543	5	2	MA	1	1.06108	0.01155	0.00622906	0.189308	0.500699	0.0944078		27.2082	0.0565464	0.245034	9.28303	2.48804	1.21575	0.339278	18.2551	0.216761	0.216761
95	543.5	543	5	2	MA	2		0.011625
165	543.1	543	1	2	MA	1	1.40007	0.011625	0.00177879	0.158613	0.416193			7.60678		0.11428	4.96405		0.0857102	13.7993	12.6708	8.57816	1.52136
170	543.4	543	4	2	MA	1	0.45521	0.011775	0.00294589					7.62286	0.285583	0.395422	1.8453	0.724941	0.219679	3.4929	7.97435	4.43752	0.241647
80	544.4	544	4	2	MA	1	0.963639	0.011625	0.00352214	0.115669	0.114663	0.101741	0.683194	11.8094	0.062264	0.207547	2.53207	1.59811	0.383961	0.249056	7.51319		0.0518866
80	544.4	544	4	2	MA	2		0.01185
159	544.2	544	2	2	MA	2		0.011375
159	544.2	544	2	2	MA	1	1.32265	0.012	0.00130355	0.185715	0.548616	0.320389	0.288013	16.5425		0.151212	8.85343		0.65021	13.3898	19.5441	9.08025	1.71625
166	544.1	544	1	2	MA	1	0.941598	0.011875	0.00142417	0.13012	0.289901	0.157801	0.794511	10.3016		0.169924	3.57902	0.700936	0.531012		14.2842	6.59517	1.46559
207	544.5	544	5	2	MA	1	1.0164		0.00207328	0.200727	0.418486	0.236385	0.0955191	7.34949		0.0983867	2.0858	0.649352	0.314838		5.83433		0.236128
260	544.3	544	3	2	MA	1	0.574877	0.013075	0.00257704	0.18479	0.324938	0.200356		16.1426	0.10437	0.295715	3.54858	2.76581	0.678406		12.9767	0.765381	0.0695801
22	546.3	546	3	2	MA	1	0.439153	0.0111	0.00496654					8.69856		0.500964	1.79892	1.00193	1.43458		9.90543		0.0910844
22	546.3	546	3	2	MA	3		0.012325
22	546.3	546	3	2	MA	2		0.012875
82	546.5	546	5	2	MA	1	0.374493	0.0123	0.0090631					11.856	0.133514	0.400541	2.02941	0.988001	0.267027	3.49806	6.67569	1.86919	0.160216
82	546.5	546	5	2	MA	2		0.01305
87	546.1	546	1	2	MA	1	0.903145	0.011725	0.00454923	0.0528576	0.0667205	0.18693	0.261429	8.49255	0.254666	0.298955	3.52103	2.32521	0.420752	0.210376	5.53621		0.0885794
87	546.1	546	1	2	MA	2		0.011775
251	546.4	546	4	2	MA	1	0.500772	0.011825	0.0029584	0.100888	0.379528			9.60517		0.179723	2.19661	1.73732	0.499229	1.25806	19.3701		0.639013
270	546.2	546	2	2	MA	1	0.52436		0.0041707	0.0995165	0.0587841	0.0718864		5.77847	0.0190709	0.381417	0.553055	0.991685	0.171638		7.24693
12	547.1	547	1	2	MA	1	1.15336	0.0117	0.00189106	0.178717	0.604994	0.186636	0.773742	4.54325	0.0173407	0.0953737	5.62705		0.25144		18.5372	22.5169	2.7485
12	547.1	547	1	2	MA	2		0.01175
12	547.1	547	1	2	MA	3		0.01185
20	547.4	547	4	2	MA	2		0.010975
20	547.4	547	4	2	MA	1	0.61707	0.011075	0.00486836	0.131232	0.0368194	0.0673048	0.370253	15.7032	0.0648225	0.534785	4.05141	1.57195	0.696842		8.23246
20	547.4	547	4	2	MA	3		0.01125
120	547.3	547	3	2	MA	1	0.415113	0.0126	0.00817626					10.5273	0.120449	0.337258	1.37312	1.80674	0.216809	0.843144	7.78102
120	547.3	547	3	2	MA	2		0.013225
216	547.5	547	5	2	MA	1	0.825343	0.0125	0.002089	0.155379	0.241005	0.18638	0.567905	9.8141	0.0363485	0.133278	1.58722	1.84166	1.11469	7.98456	7.25759	3.75601	1.40548
258	547.2	547	2	2	MA	1	1.00295	0.01285	0.00218052	0.152849	0.727434	0.334767	0.194207	6.67034		0.0897355	4.70613		0.15953	19.1336	11.4562	9.54188	6.00231
19	548.2	548	2	2	MA	3		0.01045
19	548.2	548	2	2	MA	1	1.05129	0.011625	0.00285755	0.190842	0.369135	0.109575	2.89725	18.2823	0.13317	0.247316	7.47654	1.75975	0.409022	0.732434	6.18289	0.26634	0.247316
19	548.2	548	2	2	MA	2		0.01165
41	548.5	548	5	2	MA	1	0.580886	0.01215	0.00375473	0.146365	0.222152	0.269469	0.104435	19.3842	0.0344301	0.275441	4.61364	2.15188	0.654173	0.654173	8.09108		0.189366
41	548.5	548	5	2	MA	2		0.0123
58	548.1	548	1	2	MA	1	0.518224	0.011425	0.00420874	0.580269	0.2742	0.137586		21.1684	0.11578	0.482417	6.63805	0.424527	0.501713	5.63463	8.7028	4.84346	0.656087
58	548.1	548	1	2	MA	2
117	548.3	548	3	2	MA	1	0.51462	0.012375	0.00590105			0.0799924		7.61727	0.310909	0.388636	1.02989	0.952159	0.310909	2.52614	5.94614	1.51568	0.291477
117	548.3	548	3	2	MA	2		0.012525		0.0559253	0.0386818
16	552.5	552	5	2	MA	1	0.807111	0.01095	0.00372206	0.131477	0.0510899	0.144967	24.3477	7.87996	0.223018	0.669053	2.98596	0.545154	0.272577	0.185848	2.23018	0.594714	0.0371696
16	552.5	552	5	2	MA	2		0.0111
16	552.5	552	5	2	MA	3		0.0111
81	552.4	552	4	2	MA	1	0.434591	0.01135	0.0078098					9.89436	0.414182	1.61071	3.98075	0.943415	1.15051	1.51867	8.76686	1.93285	0.0920405
81	552.4	552	4	2	MA	2		0.0115
131	552.2	552	2	2	MA	1		0.011025
131	552.2	552	2	2	MA	2		0.0111
202	552.1	552	1	2	MA	1	0.27688	0.0111	0.00484324					5.16469	0.0361167	0.325051	1.11962		0.180584	1.04738			0.144467
208	552.3	552	3	2	MA	1	0.516144	0.0123	0.00111347	0.14086	0.122957	0.128906	0.114103	5.54109	0.0774977	0.290616	1.45308		0.17437				0.0774977
55	555.5	555	5	2	MA	2		0.0127
55	555.5	555	5	2	MA	1	0.377709	0.01285	0.00359543					3.09762	0.423607	0.476558	0.900164	0.688361	0.29123	3.49476		0.450082	0.370656
130	555.4	555	4	2	MA	2		0.0114
130	555.4	555	4	2	MA	1	0.416092	0.011825						4.90276	1.32182	1.36989	0.793093	3.60497	2.25911	5.33535	37.9483	4.35	0.76906
246	555.2	555	2	2	MA	1	0.350877	0.0123	0.0062328					1.596	0.2565	0.4845	0.2565		0.1995	2.4795			0.7695
255	555.3	555	3	2	MA	1	0.31186	0.01215	0.00588154					4.393	0.833708	1.37883	2.43699			17.8927	9.55558	1.09023	1.92394
271	555.1	555	1	2	MA	1	0.540123		0.00339592	0.147789	0.139744	0.107583		1.31451	0.203657	0.314743	0.3888	0.722058	0.370286	8.01669	11.1826	3.46217	1.61074
7	563.3	563	3	2	MA	3		0.010875
7	563.3	563	3	2	MA	2		0.011425
7	563.3	563	3	2	MA	1	1.09315	0.012125	0.00199521	0.247123	0.229026	0.179952		7.25426	0.55802	0.841604	1.63747	4.80263	5.86379	12.2581	48.3465	4.19887	2.18634
18	563.5	563	5	2	MA	1	0.63286	0.01185	0.00474689			0.0181888	15.3057	1.92776	0.663654	0.48984	3.19186	4.23475	4.23475	12.088	9.33856	2.21218	2.24378
18	563.5	563	5	2	MA	2		0.0123
18	563.5	563	5	2	MA	3		0.012725
27	563.2	563	2	2	MA	1	0.507669	0.01225	0.00591747	0.108828	0.322306	0.0497505		11.3066	1.37885	5.37752		4.27444	5.65329	1.71371	48.3189	1.43794	1.30006
27	563.2	563	2	2	MA	2		0.01225
27	563.2	563	2	2	MA	3		0.01255
250	563.4	563	4	2	MA	1	0.922105	0.011425	0.00734459	0.0754798	0.0700764			2.33162	0.368721	0.553082		1.03025	0.390411	0.281963	18.3059	1.08447	0.108447
254	563.1	563	1	2	MA	1	0.961965	0.012425	0.00190674	0.131485	0.217795			11.1646	0.415816	0.602933	0.831631	2.23501	1.5697	6.17486	32.9742	9.50139	1.08112
23	564.4	564	4	2	MA	3		0.011675
23	564.4	564	4	2	MA	2		0.011725
23	564.4	564	4	2	MA	1	0.330598	0.012125	0.00659734					4.59772	1.05869	0.99819	1.17968	1.90564	0.574716	1.11918	13.5512	1.14943
48	564.3	564	3	2	MA	1	0.2488	0.0125	0.00876637					7.79743	0.602894	0.522509	1.44695	1.56753	0.281351	0.884245	17.5643	1.00482
48	564.3	564	3	2	MA	2		0.012675
67	564.2	564	2	2	MA	1	0.216041	0.012						10.3221	0.0925751	6.61912	2.63839	1.38863	4.72133	1.34234	73.4584	3.10127	0.324013
67	564.2	564	2	2	MA	2		0.013025
86	564.1	564	1	2	MA	2		0.011125
86	564.1	564	1	2	MA	1	0.41747	0.011525	0.00898588					16.6	0.383261	1.557	1.94026	0.862337	0.814429	1.10187	11.426	1.94026	0.215584
212	564.5	564	5	2	MA	1	0.793203		0.000241516	0.335493	0.247955	0.252696	0.24399	5.50931	0.869891	0.995962	0.252142	3.06353	1.79021	2.44578	31.1774	2.93746	0.428642
38	567.2	567	2	2	MA	1	0.575316	0.01275	0.00379108			0.0677996	0.0649388	1.06029	0.382398	0.208581	0.156436	0.677888	0.330253	14.0966	19.1547	5.66645	1.68603
38	567.2	567	2	2	MA	2		0.01345
59	567.1	567	1	2	MA	1	0.42099	0.01195	0.00318534					7.07856	0.285043	0.712606	0.665099		0.166275	3.0167	12.8269	1.6865
59	567.1	567	1	2	MA	2		0.012375
194	567.4	567	4	2	MA	1	0.501823	0.013	0.0029522					1.91302	0.518111	0.318837	1.41484	0.577893	0.278983	6.57602	7.31333	1.83332	0.856876
239	567.5	567	5	2	MA	1	0.525764	0.01175	0.00348867	0.105094	0.0240097	0.0187083	1.09664	1.16022	0.475498	0.380399	0.171179	0.779817	0.266279	5.38264	7.30365	1.54061	1.16022
264	567.3	567	3	2	MA	1	0.600421		0.00305488	0.0204387	0.00583975	0.0647444		1.93198		0.582924	0.283135		0.0999299	0.216515	2.56487
1	570.4	570	4	2	MA	1	0.659507	0.01195	0.00393111			0.0257735	8.83103	6.06514	0.515537	0.818794	3.54811	0.530699	0.333583	2.63833	3.24485	2.0015	0.561025
1	570.4	570	4	2	MA	2		0.012025		0.0148626	0.0687531
1	570.4	570	4	2	MA	3		0.012375
28	570.5	570	5	2	MA	1	0.914538	0.011175	0.00238489				0.750205	4.36286	0.338969	0.699807	0.513921	0.393641	0.240559	1.70578	2.65708	1.77139	0.360838
28	570.5	570	5	2	MA	3		0.01135
28	570.5	570	5	2	MA	2		0.01165
99	570.2	570	2	2	MA	1	0.686164	0.0118	0.0101532			0.176557		1.36994		0.582951	0.991017	4.10981	3.41027	6.93712	33.9569	5.6692	1.00559
99	570.2	570	2	2	MA	2		0.012025			0.180857
169	570.3	570	3	2	MA	1	0.334326	0.011525						6.46075	0.119644	0.388842	0.269198		0.149554	0.538396			0.149554
191	570.1	570	1	2	MA	1	0.486116	0.01185	0.00433493	0.0134457	0.0247825			2.53026	0.143999		1.02856		0.534852	0.719993	12.2399	4.25824
196	571.5	571	5	2	MA	1
201	571.4	571	4	2	MA	1
253	571.1	571	1	2	MA	1
277	571.2	571	2	2	MA	1
281	573.1	573	1	2	MA	1
43	573.3	573	3	2	MA	1	0.716427	0.012525	0.00419319	0.0116136	0.0860581	0.0176278	0.793661	3.11267	0.237289	3.89433	1.10269	0.321038	0.265205	0.446661	4.41078	0.37687
43	573.3	573	3	2	MA	2		0.0129
44	573.4	573	4	2	MA	1	0.575582	0.01335	0.00521927	0.079764	0.0563429	0.186408	0.557963	4.11757		4.29131	4.84727	2.55394	1.78949	4.15232	50.6271	2.25859	1.07717
44	573.4	573	4	2	MA	2		0.013825
53	573.5	573	5	2	MA	2		0.011625
53	573.5	573	5	2	MA	1	0.642423	0.01165	0.00339507	0.0477135	0.0304032	0.044002	1.6206	2.24151	0.933964	0.684907	0.607076	2.05472	0.716039	4.18727	16.1264	2.97312	0.466982
151	573.2	573	2	2	MA	1	0.490745	0.011975	0.00273257			0.069164		2.64903	0.407544	16.1795	4.21808	1.05961	1.83395	0.835464	18.1561	0.815087	0.0611315
151	573.2	573	2	2	MA	2		0.012775
14	574.1	574	1	2	MA	1	1.09386	0.0124	0.00237012	0.0993906	0.152244	0.121245	0.580176	1.17931	0.0822771		4.07729	1.93808	5.13775	0.374818	30.7625	1.00561	0.265115
14	574.1	574	1	2	MA	2		0.012625
14	574.1	574	1	2	MA	3		0.0133
78	574.3	574	3	2	MA	2		0.011425			0.2576
78	574.3	574	3	2	MA	1	0.630015	0.01145	0.00595437			0.271354	2.40411	1.8571	0.698397	0.507925	0.142854	1.8571	1.28568	8.39663	25.7454	5.61892	1.52377
109	574.5	574	5	2	MA	1	0.550136	0.01145	0.00616951	0.0229885	0.00875566	0.0635414		1.38148	0.363546	0.19995	0.763447	0.890688	0.508965	19.7224	16.7777	6.253	1.69049
109	574.5	574	5	2	MA	2		0.011675
172	574.2	574	2	2	MA	1	0.511368	0.011975	0.00262237					1.97509	0.703994	0.449774	0.625772	0.860437	0.332442	9.34747		0.840882	0.938658
241	574.4	574	4	2	MA	1	0.766189	0.012075	0.00285432	0.0201351	0.00890684	0.0424572	2.2024	4.81604	0.261032	0.378496	0.939715	0.991922	0.469858	4.93351	5.10318	2.0752	0.965819
5	577.3	577	3	2	MA	3		0.0118
5	577.3	577	3	2	MA	1	0.695306	0.011875	0.00372871	0.0734482	1.09687	0.0699825	70.9872	17.8195	0.53214	25.7297	14.5548	2.61755	13.5911	5.53713	47.5474	5.9686	5.82478
5	577.3	577	3	2	MA	2		0.01245
137	577.4	577	4	2	MA	1	1.52061	0.011375	0.00199709	0.133704	0.925003	0.117172	1.54624		0.256476	23.4511	1.41391	2.81466	18.6044	6.37244	19.9854	5.1624	6.55
137	577.4	577	4	2	MA	2		0.011425
147	577.5	577	5	2	MA	1	1.02737	0.010825	0.0005594	0.0886414	0.822058	0.173045	14.0696	1.94671	0.155737	16.3329	1.06096	2.88113	12.7412	6.18081	31.7995	4.3217	11.2715
147	577.5	577	5	2	MA	2		0.011025
148	577.2	577	2	2	MA	1	1.20444	0.0109	0.00111338	0.124612	0.496399	0.205637	0.410547	5.66238	0.282289	6.90777	3.96865	4.35887	16.2731	13.6329	21.1218	6.95758	12.3128
148	577.2	577	2	2	MA	2		0.01095
234	577.1	577	1	2	MA	1	1.29446	0.013775	0.00192391	0.17487	0.361141				0.67982	6.77502	10.6454	2.25577	4.58878	0.67982	32.1215	5.39993	0.733896
21	581.1	581	1	2	MA	2		0.011275
21	581.1	581	1	2	MA	1	1.03381	0.011475	0.00250781	0.223488	0.759955	0.149488	0.618963	31.2631		0.396592	10.9595	3.18241	10.8724	7.3418	38.5565	11.8301	12.5749
21	581.1	581	1	2	MA	3		0.011675
61	581.2	581	2	2	MA	1	1.35199	0.012275	0.00130884	0.101395	0.460998	0.0604515	4.78084	2.25593	0.199705	4.46008	2.14498	2.27812	9.54146	11.7826	27.1895	5.6657	12.5666
61	581.2	581	2	2	MA	2		0.012625
146	581.4	581	4	2	MA	2		0.010475
146	581.4	581	4	2	MA	1	0.960375	0.01075	0.0031621	0.118828	0.209747	0.254014	0.641973		0.0416504	0.541455	10.9228	4.5503	6.43499	4.2171	31.5918	7.30964	3.8006
186	581.3	581	3	2	MA	1	1.07655	0.00975	0.00160155	0.1846	0.358442	0.130848	0.532877	24.495		0.287958	6.37223	2.29438	6.37223	3.82706	23.3339	7.67269	6.14001
278	581.5	581	5	2	MA	1	0.741055		0.00199915	0.106846	1.21815	0.136972	40.5089		0.269885		1.83522	1.43039	8.23151	3.38706	21.8337	3.45453	8.21801
91	582.3	582	3	2	MA	2		0.011475
91	582.3	582	3	2	MA	1	0.109993	0.01195						6.36404		2.63653	0.818234		0.454574		22.3651
183	582.5	582	5	2	MA	1	0.642348	0.011625	0.00208765	0.0420568				6.89657	0.0467036		0.544876		0.0934073		3.79856
193	582.2	582	2	2	MA	1	0.268176	0.013075	0.00357174					4.62383		3.7289	2.34921		0.298312
206	582.4	582	4	2	MA	1	0.586376	0.012		0.024433	0.0303903	0.0329289	0.215259	1.41547	0.596886	3.75186	0.460455	0.39224	0.630994	0.630994			0.289916
226	582.1	582	1	2	MA	1	0.612752	0.01065	0.00126644	0.426574				1.95838	0.0489594	9.9714	1.87678	0.375356	0.89759	0.244797	8.7311		0.669112
248	548.4	548	4	2	MA	1		0.0125
85	592.5	592	5	2	MA	2		0.011625
85	592.5	592	5	2	MA	1	0.17673	0.011675						7.18612	0.113167		3.90427	1.81068	2.37651	1.75409	18.3331		0.226335
134	592.3	592	3	2	MA	2		0.0113		0.0585057	0.00248054	0.890001
134	592.3	592	3	2	MA	1	0.487876	0.011575	0.00622452			0.507991	0.163213	5.98512	0.676401	2.25467	1.02485	1.49628	1.74224	0.553419	13.938	1.14783	0.20497
195	592.1	592	1	2	MA	1	0.338578	0.012625	0.00509228					11.0757		0.295352	2.27421	1.24048	0.295352		33.3748
217	592.4	592	4	2	MA	1	0.58965		0.00162445	0.0413715	0.0175541			2.40821			0.152633	0.678369	0.118715
235	592.2	592	2	2	MA	1	1.59348	0.01235	0.000929713	0.221724	0.171828			3.92223	0.677761	1.75088	2.47257	0.640108	0.476943	0.131787	17.5026	0.188267	0.0313778
94	593.3	593	3	2	MA	1	0.609993	0.012575	0.00556411	0.112134	0.245652	0.0353865			0.147543	0.72132	9.55749	2.55741	1.95084	2.8361	8.96732	3.39348	1.63936
94	593.3	593	3	2	MA	2		0.0134
112	593.4	593	4	2	MA	1	1.18392	0.0101	0.00316858	0.117058	0.231857	0.146557		6.51227	0.135144	2.57619	3.66579	0.836205	2.32279	2.55085	1.98493	0.878438	7.47517
112	593.4	593	4	2	MA	2		0.013475
149	593.5	593	5	2	MA	1	0.328037	0.01005	0.00408794					10.4256	0.304843		10.9134	1.64615	11.645	0.640171	14.9678	0.579202
149	593.5	593	5	2	MA	2		0.010175
247	593.2	593	2	2	MA	1	0.59593	0.0131	0.00426171	0.0889284	0.116038			4.43005			1.25854	0.503415		0.218146		0.369171
256	593.1	593	1	2	MA	1	0.879158	0.011825	0.00328999	0.050121	0.910853	0.213015	0.286467		0.35261		2.00192	1.97917	11.4541	3.26449	5.60764	1.79717
4	595.5	595	5	2	MA	1	0.798642	0.01155	0.00273097	0.0315752	0.790116	0.030116	14.9951	1.84062	0.237904	28.7363	2.42912	4.15706	26.0192	8.10125	17.3795	3.91915	16.19
4	595.5	595	5	2	MA	3		0.01185
4	595.5	595	5	2	MA	2		0.01235
62	595.4	595	4	2	MA	2		0.013625
62	595.4	595	4	2	MA	1	0.738603	0.013775	0.0040673	0.279802	0.728998	0.0395404	9.38812	1.78716	0.988353	30.3005	1.28621	4.79283	17.1811	6.30921	34.6194	6.43106	1.67885
139	595.1	595	1	2	MA	1	0.32708	0.012225	0.0103769					4.67775	0.0917206	6.97077	2.81277	1.86499	1.40638	1.71212	8.316	1.16179	0.336309
139	595.1	595	1	2	MA	2		0.01305
163	595.2	595	2	2	MA	1	1.09516	0.011925	0.000874624	0.0968772	0.779918	0.144838	0.480536	1.47923	0.383505	31.073	1.83535	5.04035	26.8545	10.1538	23.5216	4.95817	10.7107
163	595.2	595	2	2	MA	2		0.012125
229	595.3	595	3	2	MA	1	0.992721	0.01075	0.00135083	0.158022	1.37475	0.15165	14.9744	0.6044	0.12088	13.9012	1.10807	1.25917	5.94326	2.5687	15.4323	2.07511	8.70335
39	507.2	507	2	2	MA	1	0.011775	0.00417616			0.0343067	0.120682	5.41868	0.593566	0.555271	0.804186	1.0914	0.344651	0.861628	3.94434	1.55093	0.153178	0.522267
39	507.2	507	2	2	MA	2	0.011875
84	507.4	507	4	2	MA	1	0.011225	0.00472508	0.0386274	0.0331069	0.103794	0.284501	2.70079	0.389804	0.459412	0.389804	0.918825	0.292353	4.67765	2.79824	2.57549	0.668236	0.718309
84	507.4	507	4	2	MA	2	0.0113
126	507.3	507	3	2	MA	1	0.01175	0.00824623					9.18852	0.307749	0.351714	2.72578	0.769373	0.285767	2.22019	10.0019	3.69299	0.241803	0.454916
126	507.3	507	3	2	MA	2	0.01245
223	507.5	507	5	2	MA	1	0.011	0.00192	0.0376576	0.0142992			7.35644	0.180403	0.300672	0.922061	0.781747	0.300672	3.0869	5.29183	1.58354	0.481075	0.498882
249	507.1	507	1	2	MA	1	0.010825	0.00357058	0.0675407	0.016909	0.0486973	0.507536	4.73476	0.310209	0.522456	1.20818		0.212248	2.90616	6.66132	2.15513	0.293882	0.612491
45	517.2	517	2	2	MA	2	0.011725
45	517.2	517	2	2	MA	1	0.011975	0.00297283	0.126667	0.102832	0.272154	0.239739	14.9114	0.340754	0.408905	4.51158	0.92685	0.463425	2.73966	21.6174	4.26624	0.258973	0.733668
70	517.1	517	1	2	MA	2	0.011925
70	517.1	517	1	2	MA	1	0.012075	0.00265786	0.0926588	0.011703	0.0131936	0.111111	3.73816	0.293573	0.352288	0.176144	0.822004	0.25443	3.52288	6.32161	2.46601	0.489288	0.510946
108	517.5	517	5	2	MA	2	0.011075
108	517.5	517	5	2	MA	1	0.0111	0.00380183	0.0702776	0.103017	0.0852342		11.7279	0.459257	0.425653	3.15879	3.83087	2.4531	9.6892	11.179	5.55589	1.27696	0.892747
167	517.3	517	3	2	MA	1	0.011625	0.00369235	0.0455534	0.0291638	0.0840359	0.901461	6.96007	0.449728	0.513975	0.792378	0.985118	0.321234	10.0653	17.2824	6.83158	0.813793	0.466949
221	517.4	517	4	2	MA	1	0.013425	0.00157208	0.134943	0.10925			4.75963	0.213363	0.311838	0.935514	1.4443	0.344663	1.80538	5.84286	2.00233	0.393901	0.609291
49	598.5	598	5	2	MA	1	0.01245	0.003022	0.0820755	0.943483	0.262397	1.14246		0.914467		12.6501	7.02477	33.6829	8.59045	34.7636	8.43804	5.43138	0.721732
49	598.5	598	5	2	MA	2	0.012525
50	598.4	598	4	2	MA	1	0.0125	0.00628178					17.108			10.5989	7.71877	33.208	8.95723	19.1817	7.37315	1.15206	0.347206
50	598.4	598	4	2	MA	2	0.013725
125	598.2	598	2	2	MA	1	0.011425	0.00711182			0.350984	3.80223	31.4894	0.663533	23.0151	24.3611	4.73952	20.9487	6.69221	29.6315	7.64011	3.43141	0.527479
125	598.2	598	2	2	MA	2	0.011525		0.105615	2.2242
128	598.1	598	1	2	MA	1	0.011175	0.00312781					21.8868	0.216293		7.14798	4.07868	2.85301	5.68543	11.5974	5.05715	1.63765	0.970904
128	598.1	598	1	2	MA	2	0.0112		0.216606	0.923145	0.297753
173	598.3	598	3	2	MA	1	0.0111	0.0013656	0.115076	0.953207	0.291106	2.83684		0.0427705		12.4177	6.40132	13.601	2.19555	49.9987	16.0674	1.55399	0.701418

### Sheet: README
Lines highlighted in yellow were excluded from analysis. DNA sequencing showed that ;ine 507 was shown to be a contaminant for a different strain and lines 517 and 598 were reveled to have been contaminated after the MA phase of the experiment.
